# Efficient profiling of total RNA in single cells with STORM-seq

**DOI:** 10.1101/2022.03.14.484332

**Authors:** Benjamin K. Johnson, Mary F. Majewski, H. Josh Jang, Rebecca A. Siwicki, Marc Wegener, Ayush Semwal, Jacob Morrison, Kristin Gallik, Michael Hagemann-Jensen, Kelly Foy, Larissa L. Rossell, Emily J. Siegwald, Dave W. Chesla, Jose M. Teixeira, Marie Adams, Ronny Drapkin, Corinne Esquibel, Rachael T. C. Sheridan, Ting Wang, Rickard Sandberg, Timothy J. Triche, Hui Shen

**Author notes:** Correspondence should be directed to: Hui Shen Van Andel Institute 333 Bostwick Ave. NE Grand Rapids, MI 49503. These authors contributed equally (Benjamin K. Johnson, Mary F. Majewski). Co-senior authors (Timothy J. Triche, Hui Shen).

## Abstract

Despite significant advances, current single-cell RNA sequencing (scRNA-seq) technologies often struggle with accurately detecting non-coding transcripts, achieving full-length RNA coverage, and/or resolving transcript-level complexity. Many are also difficult to implement or inaccessible without specialized liquid handlers, further limiting their utility. We present Single-cell TOtal RNA-seq Miniaturized (STORM-seq), a random-hexamer primed, ribo-reduced single-cell total RNA sequencing (sc-total-RNA-seq) protocol using standard laboratory equipment. Adapted as a kit, STORM-seq constructs sequence-ready libraries in one working day, producing the highest complexity scRNA-seq libraries to-date, robustly measuring transcript isoforms and clinically relevant gene fusions in single cells. STORM-seq faithfully reconstructs expression profiles of locus-level transposable elements (TEs), and provides high-resolution profiling of transient, low-abundance enhancer RNAs (eRNAs), offering a powerful tool to dissect single-cell gene regulatory networks in unprecedented detail. Applied to human fallopian tube epithelium, the improved transcriptional resolution reveals a putative progenitor-like population and intermediate cell states, shaped by TEs and non-coding RNAs.
