## Supplemental Table 1: Methods timing for "Efficient profiling of total RNA in single cells with STORM-seq"

### Sheet: Sheet1
All steps are reported in minutes		Hands On	Hands Off		Hands On	Hands Off		Hands On	Hands Off		Hands On	Hands Off		Hands On	Hands Off		Hands On	Hands Off
Method:	STORM-seq			VASA-seq (plate)			Smart-seq-total			Smart seq 3 express			Smart seq 2			snapTotal-seq
	Cell lysis	20		Cell lysis	5	73	Cell lysis	5	3	Cell lysis	10	10	Cell lysis	10	3	Cell lysis	10	0
	Fragmentation		5	RNA repair and polyA tailing	5	60	PolyA tailing	5	20	Reverse Transcription	5	120	Reverse transcription	5	175	Reverse transcription	5	120
	Reverse transcription	20	190	Reverse transcription	5	60	Reverse Transcription	5	95	Amplification	5	90	Amplification	5	175	Amplification	5	75
	Amplification	40	25	Second strand synthesis	5	140	TSO digestion	5	30	Dilution	20		Bead based cleanup	45		Bead based cleanup	45	0
	Pool	10		Pool	10		Amplification	5	30	Tagmentation	10	35	QC	45	60	Double stranded conversion	5	70
	Bead based cleanup	45		IVT transcription	5	780	Bead based cleanup	45		Pooling	10		Normalization	60		Pooling	10	0
	rRNA depletion	1	70	Primer removal	5	15	QC	45	60	Bead based cleanup	45		Tagmentation	5	10	Bead based cleanup	45	0
	Amplification	1	25	Bead based cleanup	45		Normalization	120			105	255	Tagmentation Inactivation	5	5	Sonication	5	0
	Bead based cleanup	45		QC	45	60	Amplification	5	30		6		Amplification	5	55	Bead based cleanup	45	0
		182	313	Normalization	60		Pool	10					Bead based cleanup	45		Double stranded conversion	5	25
		8.25		rRNA depletion	10	70	Bead based cleanup	45						230	483	Bead based cleanup	45	0
				Bead based cleanup	45		DASH depletion of rRNA	5	60					11.8833		dA tailing	5	30
				Adapter ligation	5	60	Cas9 inactivation	5	15							Bead based cleanup	45	0
				First strand synthesis	5	75	Bead based cleanup	45								Adapter ligation	5	20
				RNase incubation	5	30		350	343							Bead based cleanup	45	0
				Bead based cleanup	45			11.55								Amplification	5	25
				Amplification	5	30										Bead based cleanup	45	0
				Bead based cleanup	45											Duplex-specific nuclease treatment	5	195
					355	1453										Bead based cleanup	45	0
					30.1333											Enrichment PCR	5	15
																Bead based cleanup	45	0
																Amplification	5	15
																Bead based cleanup	45	0
																	525	590
																	18.5833
