## Supplemental Table 2: Donor metadata for "Efficient profiling of total RNA in single cells with STORM-seq"

### Sheet: Sheet1
Donor	Age (years)	Tissue	Procedure	Indication	Menopause state	Tissue state	Assay	Donor identifier in manuscript
STORM-0046	33	Fallopian tube	Bilateral salpingectomy	Paratubual cyst	Premenopause	Live single cell suspension	STORM-seq	Patient 1/Donor 1
STORM-0098	41	Fallopian tube	Bilateral salpingectomy	Sterlization	Premenopause	Live single cell suspension	STORM-seq	Patient 2/Donor 2
STORM-2824	30	Fallopian tube	Bilateral salpingectomy	Sterlization	Premenopause	FFPE tissue section and live single cell suspension	CyCIF and Flow cytometry	Patient 2824
STORM-2829	30	Fallopian tube	Bilateral salpingectomy	Sterlization	Premenopause	FFPE tissue section and live single cell suspension	CyCIF and Flow cytometry	Patient 2829
STORM-2830	34	Fallopian tube	Bilateral salpingectomy	Sterlization	Premenopause	FFPE tissue section and live single cell suspension	CyCIF and Flow cytometry	Patient 2830
